# Condensate-Driven Triglyceride Depletion Links α-Synuclein to Mitochondrial Dysfunction

**DOI:** 10.1101/2025.10.22.682553

**Authors:** Tao Zhang, María Eugenia Goya, Alejandro Herron-Bedoya, Jorien C. van der Weerd, Dikaia Tsagkari, Suzanne Couzijn, Lale Güngördü, Renée I. Seinstra, M. Rebecca Heiner Fokkema, Ming Chang, Nektarios Tavernarakis, Folkert Kuipers, Ellen A. A. Nollen

## Abstract

Inclusions of α-Synuclein (αSyn) characterize multiple age-related neurodegenerative diseases, including Parkinson’s disease (PD) and Multiple System Atrophy (MSA). While interactions between αSyn and lipids are known to contribute to αSyn pathobiology, the precise cellular mechanisms that link lipids to αSyn toxicity have yet to be elucidated. Through lipidomic profiling of *Caenorhabditis elegans*, we found that αSyn progressively alters lipid metabolism in aging worms. αSyn strongly reduces overall content of triacylglycerols (TAG) and disrupts the structure of lipid droplets (LD). These pathological changes depend on αSyn’s properties to condensate and form inclusions. Apart from lowering TAG levels, αSyn also increases the proportion of long-chain unsaturated fatty acids (LCUFAs). Consequently, genetic inhibition of LCUFA biosynthesis alleviates αSyn-induced loss of *C. elegans* motility. Strikingly, bypassing lipid metabolic defects by supplementing Medium Chain Fatty Acids (MCFAs) restores the αSyn-impaired mitochondrial response and rescues motility. These results link αSyn condensation to impaired TAG metabolism, which reduces mitochondrial function and enhances overall toxicity. Together with the finding that plasma TAGs are lowered in Parkinson patient cohorts, these results suggest that restoring TAG metabolism could alleviate αSyn-induced toxicity in Parkinson’s and other age-related synucleinopathies.
