## Supplementary material for "Condensate-Driven Triglyceride Depletion Links α-Synuclein to Mitochondrial Dysfunction": Table S1

### Sheet: Sheet1
Strains	Source	Information
OP50::mCherry	Chelo Lab	ampicillin resistant strain, OP50::mCherry
N2 Bristol	CGC
OW40	Our Lab	zgIs15[P(unc-54)::asyn::YFP] IV
OW450	Our Lab	rmIs126[P(unc-54)::Q0::YFP] V
OW43	Our Lab	zgIs17[P(unc-54)::asynA30P::YFP] II
OW433	Our Lab	zgIs52[P(unc54)::asyn(A53T)::YFP]
Liu2	CGC	ldrIs2 [mdt-28p::mdt-28::mCherry + unc-76(+)] IV
TK22	CGC	mev-1(kn1) III
DA1116	CGC	eat-2(ad1116) II.
PS6187	CGC	syEx1155 [myo-3p::tomm-20::mRFP::3xMyc + Cbr-unc-119(+)].
ABR14	CGC	shEx34 [myo-3p::mCherry]
ABR16	CGC	shEx1 [ges-1p::fat-7 + myo-3p::mCherry]
VS20	CGC	hjIs67 [atgl-1p::atgl-1::GFP+mec-7::RFP]
MR1916	Roy lab	N2;Exrr1916[Pmyo-3::DGAT-2::GFP::UNC-54;Pmyo-2::GFP]
OW1140	This study	N2;Exrr1916[Pmyo-3::DGAT-2::GFP::UNC-54;Pmyo-2::GFP]; ldrIs2 [mdt-28p::mdt-28::mCherry + unc-76(+)] IV
MRS550	Grant Lab	unc-119(ed3)III;cdIs194[Plmp-1::lmp-::RFP(S158T);unc-119(+)-ttx-3::gfp]
UM009	Wong Lab	unkIs11[dat-1p::GFP]
UM10	Garry Lab	unkIs7[aex-3p::α-syn(A53T), dat-1p::gfp]
UM11	Garry Lab	unkIs8[aex-3p::α-syn(WT), dat-1p::gfp]
PVH198	Radford Lab	pccEx001[unc-54p::a-synuclein ΔP1ΔP2::YFP]
OW1131	This study	rmIs126[P(unc-54)::Q0::YFP] V; ldrIs2 [mdt-28p::mdt-28::mCherry + unc-76(+)] IV
OW1132	This study	zgIs15[P(unc-54)::asyn::YFP] IV; ldrIs2 [mdt-28p::mdt-28::mCherry + unc-76(+)] IV
OW1133	This study	zgIs17[P(unc-54)::asynA30P::YFP] II; ldrIs2 [mdt-28p::mdt-28::mCherry + unc-76(+)] IV
OW1134	This study	zgIs52[P(unc54)::asyn(A53T)::YFP]; ldrIs2 [mdt-28p::mdt-28::mCherry + unc-76(+)] IV
OW1150	This study	zgIs15[P(unc-54)::asyn::YFP] IV; syEx1155 [myo-3p::tomm-20::mRFP::3xMyc + Cbr-unc-119(+)].
OW1151	This study	zgIs15[P(unc-54)::asyn::YFP] IV; unc-119(ed3)III;cdIs194[Plmp-1::lmp-::RFP(S158T);unc-119(+)-ttx-3::gfp]
OW1155	This study	rmIs126[P(unc-54)::Q0::YFP] V; syEx1155 [myo-3p::tomm-20::mRFP::3xMyc + Cbr-unc-119(+)].
OW1156	This study	rmIs126[P(unc-54)::Q0::YFP] V; unc-119(ed3)III;cdIs194[Plmp-1::lmp-:
OW1159	This study	zgIs15[P(unc-54)::asyn::YFP] IV; shEx1 [ges-1p::fat-7 + myo-3p::mCherry]
OW1160	This study	zgIs15[P(unc-54)::asyn::YFP] IV; shEx34 [myo-3p::mCherry]
OW1161	This study	rmIs126[P(unc-54)::Q0::YFP] V; shEx1 [ges-1p::fat-7 + myo-3p::mCherry]
OW1162	This study	rmIs126[P(unc-54)::Q0::YFP] V; shEx34 [myo-3p::mCherry]
OW1165	This study	zgIs15[P(unc-54)::asyn::YFP] IV; hjIs67 [atgl-1p::atgl-1::GFP+mec-7::RFP]
OW1166	This study	rmIs126[P(unc-54)::Q0::YFP] V; hjIs67 [atgl-1p::atgl-1::GFP+mec-7::RFP]
